# Upon microbial challenge human neutrophils undergo rapid changes in nuclear architecture to orchestrate an immediate inflammatory gene program

**DOI:** 10.1101/808568

**Authors:** Matthew Denholtz, Yina Zhu, Zhaoren He, Hanbin Lu, Takeshi Isoda, Simon Döhrmann, Victor Nizet, Cornelis Murre

## Abstract

Differentiating neutrophils undergo large-scale changes in nuclear morphology. How such alterations in structure are established and modulated upon exposure to microbial agents is largely unknown. Here, we found that prior to encounter with bacteria, an armamentarium of inflammatory genes was positioned in a transcriptionally passive environment suppressing premature transcriptional activation. Upon microbial exposure, however, human neutrophils rapidly (<3 hours) repositioned the ensemble of pro-inflammatory genes towards the transcriptionally permissive compartment. We show that the repositioning of genes was closely associated with the swift recruitment of cohesin across the inflammatory enhancer landscape permitting an immediate transcriptional response upon bacterial exposure. These data reveal at the mechanistic level how upon microbial challenge human neutrophils undergo rapid changes in nuclear architecture to orchestrate an immediate inflammatory gene program.
