## Supplementary material for "Upon microbial challenge human neutrophils undergo rapid changes in nuclear architecture to orchestrate an immediate inflammatory gene program": Table S1

### Sheet: NGS data summary
In situ HiC samples
Sample	Data type	Raw reads	Mapped R1	Mapped R2	Valid Interactions	GEO data set
Unstimluated 1	HiC	1444680847	1379891996	1276754487	761070426	GSE126758
Unstimulated 2	HiC	78999428	69329952	68338650	36983758	GSE126758
PMA 1	HiC	422930799	390874307	367834637	216729299	GSE126758
PMA 2	HiC	349729662	339600793	325196891	256132356	GSE126758
Ecoli 1	HiC	694059278	662411329	630056239	373085118	GSE126758
Ecoli 2	HiC	89800633	80403113	78787768	45880062	GSE126758
ChIP-seq samples
Sample	Data type	Antibody	Total reads	Mapped Reads	Unique reads	GEO data set
Unstimulated 1	ChIP-seq	SMC3	41962033	34864543	29692499	GSE126758
Ecoli 1	ChIP-seq	SMC3	30365996	25092429	21848652	GSE126758
Ecoli 2	ChIP-seq	SMC3	35802760	24641518	7282309	GSE126758
Unstimulated 1	ChIP-seq	RAD21	19593714	15630007	12625972	GSE126758
Unstimulated 2	ChIP-seq	RAD21	130218482	105985612	70246416	GSE126758
PMA	ChIP-seq	RAD21	18984058	15435845	13358776	GSE126758
PMA	ChIP-seq	RAD21	175743680	138001991	60951199	GSE126758
Unstimulated 1	ChIP-seq	CTCF	82512177	64536762	34094933	GSE126758
Unstimulated 2	ChIP-seq	CTCF	57785799	40447025	17272614	GSE126758
Unstimulated 3	ChIP-seq	CTCF	23485151	17684098	12768220	GSE126758
Ecoli	ChIP-seq	CTCF	18113931	12164553	4425032	GSE126758
PMA 1	ChIP-seq	CTCF	41787568	33936413	20320235	GSE126758
PMA 2	ChIP-seq	CTCF	153894700	119436615	51245371	GSE126758
Unstimulated	ChIP-seq	H3K27ac	10093489	8392300	7755649	GSE126758
Ecoli	ChIP-seq	H3K27ac	10984520	9463058	8856383	GSE126758
Unstimulated 1	ChIP-seq	H3K4me1	9691612	7176101	6808523	GSE126758
Unstimulated 2	ChIP-seq	H3K4me1	39240095	33796692	30456426	GSE126758
PMA	ChIP-seq	H3K4me1	8981743	5805155	5534234	GSE126758
PMA	ChIP-seq	H3K4me1	40970218	34468628	32479769	GSE126758
Unstimulated 1	ChIP-seq	H3K4me3	12317223	7710903	7198453	GSE126758
Unstimulated 2	ChIP-seq	H3K4me3	41080187	33350377	25133042	GSE126758
PMA 1	ChIP-seq	H3K4me3	10578703	6441933	6113791	GSE126758
PMA 2	ChIP-seq	H3K4me3	53258256	43951822	38091730	GSE126758
Unstimulated 1	ChIP-seq	Input	20639448	16895025	14089681	GSE126758
Unstimulated 2	ChIP-seq	Input	20343426	16886448	14378168	GSE126758
Unstimulated 3	ChIP-seq	Input	11015447	7983782	7615038	GSE126758
Unstimulated 4	ChIP-seq	Input	16767654	14058316	13145764	GSE126758
Unstimulated 5	ChIP-seq	Input	50800408	41638343	39998746	GSE126758
Unstimulated 6	ChIP-seq	Input	49381883	39335719	35406161	GSE126758
Unstimulated 7	ChIP-seq	Input	10517740	8523198	21001525	GSE126758
Unstimulated 8	ChIP-seq	Input	16217382	13036114	Pooled with US 7	GSE126758
Unstimulated 9	ChIP-seq	Input	7896940	6500400	6345557	GSE126758
PMA 1	ChIP-seq	Input	28069256	23606491	18954108	GSE126758
PMA 2	ChIP-seq	Input	14308386	10067262	9635473	GSE126758
PMA 3	ChIP-seq	Input	18425803	15235896	14897373	GSE126758
PMA 4	ChIP-seq	Input	128285868	107886537	99482321	GSE126758
PMA 5	ChIP-seq	Input	20867106	16799090	24756734	GSE126758
PMA 6	ChIP-seq	Input	10779880	8728248	pooled with PMA 5	GSE126758
Ecoli 1	ChIP-seq	Input	46192961	35983926	31740794	GSE126758
Ecoli 2	ChIP-seq	Input	10513444	8111475	7881485	GSE126758
Ecoli 3	ChIP-seq	Input	40470829	32967905	30589202	GSE126758
Ecoli 4	ChIP-seq	Input	18349127	14886086	12394180	GSE126758
Ecoli 5	ChIP-seq	Input	60963240	49820851	41632771	GSE126758
RNA-seq samples
Sample	Data type	Total reads	Mapped Reads	Unique reads	GEO data set
US 1	RNA-seq	24170387	23136810	20618368	GSE126758
US 2	RNA-seq	19638517	18447869	14624939	GSE126758
PMA 1	RNA-seq	23498755	22864176	21899107	GSE126758
PMA 2	RNA-seq	20887836	18569635	16007975	GSE126758
Ecoli 1	RNA-seq	18040319	17363723	15653554	GSE126758
Ecoli 2	RNA-seq	22104927	21037757	11747076	GSE126758
Bisulfite-seq samples
Sample	Data type	Total reads	Unique-hits reads	Uniquely aligned pairs	GEO data set
US	Bisulfite-seq	313411630	157460531	157290530	GSE126758
PMA	Bisulfite-seq	436111104	145902511	145749631	GSE126758

### Sheet: With DTS
181126_SUP_table_1_data_summary.xlsx
In situ HiC samples
Sample	Data type	Raw reads	Mapped R1	Mapped R2	Valid Interactions	GEO data set			MD DTS for GEO upload
Unstimluated 1	HiC	1444680847	1379891996	1276754487	761070426				170328	170406
Unstimulated 2	HiC	78999428	69329952	68338650	36983758				180803
PMA 1	HiC	422930799	390874307	367834637	216729299				170328	170406
PMA 2	HiC	349729662	339600793	325196891	256132356				160211
Ecoli 1	HiC	694059278	662411329	630056239	373085118				170328	170406
Ecoli 2	HiC	89800633	80403113	78787768	45880062				180803
ChIP-seq samples
Sample	Data type	Antibody	Total reads	Mapped Reads	Unique reads	GEO data set
Unstimulated 1	ChIP-seq	SMC3	41962033	34864543	29692499				180816
Ecoli 1	ChIP-seq	SMC3	30365996	25092429	21848652				180816
Ecoli 2	ChIP-seq	SMC3	35802760	24641518	7282309				170505
Unstimulated 1	ChIP-seq	RAD21	19593714	15630007	12625972				150722	150714 in notebook	merged sets only
Unstimulated 2	ChIP-seq	RAD21	130218482	105985612	70246416				151105
PMA	ChIP-seq	RAD21	18984058	15435845	13358776				150722
PMA	ChIP-seq	RAD21	175743680	138001991	60951199				151105		merged sets only
Unstimulated 1	ChIP-seq	CTCF	82512177	64536762	34094933				151105
Unstimulated 2	ChIP-seq	CTCF	57785799	40447025	17272614				160623
Unstimulated 3	ChIP-seq	CTCF	23485151	17684098	12768220				170505	170407 and 170413 in notebook	merged sets only
Ecoli	ChIP-seq	CTCF	18113931	12164553	4425032				170505	170407 and 170413 in notebook	merged sets only
PMA 1	ChIP-seq	CTCF	41787568	33936413	20320235				150722	150612 in notebook
PMA 2	ChIP-seq	CTCF	153894700	119436615	51245371				151105
Unstimulated	ChIP-seq	H3K27ac	10093489	8392300	7755649				170223		merged sets only
Ecoli	ChIP-seq	H3K27ac	10984520	9463058	8856383				170223		merged sets only
Unstimulated 1	ChIP-seq	H3K4me1	9691612	7176101	6808523				141202		merged sets only
Unstimulated 2	ChIP-seq	H3K4me1	39240095	33796692	30456426				160311
PMA	ChIP-seq	H3K4me1	8981743	5805155	5534234				141202		merged sets only
PMA	ChIP-seq	H3K4me1	40970218	34468628	32479769				160311
Unstimulated 1	ChIP-seq	H3K4me3	12317223	7710903	7198453				141202		merged sets only
Unstimulated 2	ChIP-seq	H3K4me3	41080187	33350377	25133042				160311
PMA 1	ChIP-seq	H3K4me3	10578703	6441933	6113791				141202		merged sets only
PMA 2	ChIP-seq	H3K4me3	53258256	43951822	38091730				160311
Unstimulated	ChIP-seq	Input		180597203	149954590				170606 merged		tsv file in 170606
Ecoli	ChIP-seq	Input		82605661	81828849				170606 merged		tsv file in 170606
PMA	ChIP-seq	Input		167726009	166098775				170606 merged		tsv file in 170606
RNA-seq samples
Sample	Data type	Total reads	Mapped Reads	Unique reads	GEO data set
US 1	RNA-seq	24170387	23136810	20618368					170526
US 2	RNA-seq	19638517	18447869	14624939					170526
PMA 1	RNA-seq	23498755	22864176	21899107					170526
PMA 2	RNA-seq	20887836	18569635	16007975					170526
Ecoli 1	RNA-seq	18040319	17363723	15653554					170526
Ecoli 2	RNA-seq	22104927	21037757	11747076					170526
Bisulfite-seq samples
Sample	Data type	Total reads	Unique-hits reads	Uniquely aligned pairs	GEO data set
US	Bisulfite-seq	313411630	157460531	157290530					151125
PMA	Bisulfite-seq	436111104	145902511	145749631					151125

### Sheet: Sheet1
	256132356	160211_stim_S4_L002_001_hg38_150915.bwt2pairs.validPairs
	9030973	170328_hPMN_PMA_1_170515_hg38.bwt2pairs.validPairs
	11332637	170328_hPMN_PMA_2_170515_hg38.bwt2pairs.validPairs
	10556141	170406_P1_S3_L001_001_170515_hg38.bwt2pairs.validPairs
	10567581	170406_P1_S3_L002_001_170515_hg38.bwt2pairs.validPairs
	10447069	170406_P1_S3_L003_001_170515_hg38.bwt2pairs.validPairs
	10759121	170406_P1_S3_L004_001_170515_hg38.bwt2pairs.validPairs
	10719686	170406_P1_S3_L005_001_170515_hg38.bwt2pairs.validPairs
	10782904	170406_P1_S3_L006_001_170515_hg38.bwt2pairs.validPairs
	10766084	170406_P1_S3_L007_001_170515_hg38.bwt2pairs.validPairs
	10673121	170406_P1_S3_L008_001_170515_hg38.bwt2pairs.validPairs
	13752874	170406_P2_S4_L001_001_170515_hg38.bwt2pairs.validPairs							216729299
	13766623	170406_P2_S4_L002_001_170515_hg38.bwt2pairs.validPairs							256132356
	13465653	170406_P2_S4_L003_001_170515_hg38.bwt2pairs.validPairs
	13982364	170406_P2_S4_L004_001_170515_hg38.bwt2pairs.validPairs
	13876585	170406_P2_S4_L005_001_170515_hg38.bwt2pairs.validPairs
	14163228	170406_P2_S4_L006_001_170515_hg38.bwt2pairs.validPairs
	14198956	170406_P2_S4_L007_001_170515_hg38.bwt2pairs.validPairs
	13887699	170406_P2_S4_L008_001_170515_hg38.bwt2pairs.validPairs
	216729299
